# COMPUTATIONAL IDENTIFICATION VALIDATION AND STRUCTURAL CHARACTERIZATION OF SOME POTENTIAL CANDIDATE GENES FOR DIABETES MELLITUS

**DOI:** 10.1101/2022.08.26.505395

**Authors:** Dhananjay Kumar Tanty, Prachi Rani Sahu, Swagatika Behera, Ranjit Mohapatra, Pabitra Mohan Behera, Susanta Kumar Sahu

**Author notes:** Corresponding Authors: Susanta Kumar Sahu and Pabitra Mohan Behera Corresponding author’s address: Dr. Susanta Kumar Sahu, Reader, University Department of Pharmaceutical Sciences, Utkal University, Vani Vihar, Bhubaneswar, Odisha, Pin-751004., Dr. Pabitra Mohan Behera, Application Scientist, Institute of Computational Biology and Bioinformatics, BIOPRUDENCE RESEARCH INNOVATIONS LLP, Bhubaneswar, Odisha, Pin-751002., Contact No. First Authors: Dhananjay Kumar Tanty and Prachi Rani Sahu.

## Abstract

Diabetes mellitus seems to be a complex metabolic disorder due to its association with several complications like cardiovascular, ocular, neurologic, skeletal, hepatic and renal abnormalities etc. Current estimations by WHO suggest that most of the low and middle-income countries of the world are worst affected by this disorder with a prediction that the prevalence may double between 2020 and 2030. Thus both doctors and scientists across the globe are involved in research to disclose the complex genetics of this disorder associated with several environmental and demographic factors. In the last 10 years, several predictions have been made in the lane of omics approaches and computational biology which makes the process quite generous. In the current work, we present a computational analysis of potential candidate genes for diabetes mellitus and their differential expressions in targeted human tissue systems. About 220 reported genes for diabetes mellitus were selected for the study and their protein-protein interaction network (5090 nodes) was extracted using medium-confidence interactions of the HIPPIE database. From the network, the top 10% (509) genes were categorised as hub genes after calculation of about 11 centralities, their consensus ranking and rank correlations. The same set of 220 genes was used for gene ontology enrichment analysis featuring about 1483 genes. About 89 candidate genes were predicted for diabetes mellitus and their differential expressions were studied in adipose, pancreas, skeletal, hepatic and renal tissue systems using the information from NCBI GEOdatabase. Then the differentially expressed gene sets for each tissue system were further validated by fetching them in the potential clusters of the PPI network designed earlier with their functional enrichment analysis using information from the STRINGS database. About 77 genes were prioritized with help of our scoring system and their structural characterization was done with protein centric annotations from UniProtKB database information and molecular model building. We hope our findings are helpful in understanding the expression of diabetes-related genes in different human tissue systems which may lead to the design of newer therapeutic strategies.
