## Supplementary_file_1 for "COMPUTATIONAL IDENTIFICATION VALIDATION AND STRUCTURAL CHARACTERIZATION OF SOME POTENTIAL CANDIDATE GENES FOR DIABETES MELLITUS"

### Sheet: Highly_susceptible_genes
Pathways	Wikipathway ID
2q37 copy number variation syndrome	WP5224
Bladder cancer	WP2828
Breast cancer pathway	WP4262
Burn wound healing	WP5055
Cell cycle	WP179
Cholesterol metabolism with Bloch and Kandutsch-Russell pathways	WP4718
Circadian rhythm genes	WP3594
Complement and coagulation cascades	WP558
Complement system	WP2806
Complement system in neuronal development and plasticity	WP5090
DNA damage response	WP707
DYRK1A	WP5180
Ebola virus infection in host	WP4217
Endoderm differentiation	WP2853
Fas ligand pathway and stress induction of heat shock proteins	WP314
Folate metabolism	WP176
G1 to S cell cycle control	WP45
Glioblastoma signaling pathways	WP2261
H19 action Rb-E2F1 signaling and CDK-Beta-catenin activity	WP3969
Head and neck squamous cell carcinoma	WP4674
IL-18 signaling pathway	WP4754
Integrated cancer pathway	WP1971
Male infertility	WP4673
Malignant pleural mesothelioma	WP5087
Measles virus infection	WP4630
Mechanoregulation and pathology of YAP/TAZ via Hippo and non-Hippo mechanisms	WP4534
Melanoma	WP4685
Mesodermal commitment pathway	WP2857
Metabolic pathway of LDL, HDL and TG, including diseases	WP4522
miRNA regulation of DNA damage response	WP1530
Myometrial relaxation and contraction pathways	WP289
Network map of SARS-CoV-2 signaling pathway	WP5115
Non-small cell lung cancer	WP4255
Nuclear receptors in lipid metabolism and toxicity	WP299
Nuclear receptors meta-pathway	WP2882
Ovarian infertility	WP34
Overlap between signal transduction pathways contributing to LMNA laminopathies	WP4879
Pancreatic adenocarcinoma pathway	WP4263
Physico-chemical features and toxicity-associated pathways	WP3680
PI3K-Akt signaling pathway	WP4172
PPAR-alpha pathway	WP2878
Prader-Willi and Angelman syndrome	WP3998
Retinoblastoma gene in cancer	WP2446
Selenium micronutrient network	WP15
Small cell lung cancer	WP4658
Sphingolipid metabolism in senescence	WP5121
Spinal cord injury	WP2431
SREBF and miR33 in cholesterol and lipid homeostasis	WP2011
Statin inhibition of cholesterol production	WP430
Striated muscle contraction pathway	WP383
T-cell antigen receptor (TCR) pathway during Staphylococcus aureus infection	WP3863
Thyroid stimulating hormone (TSH) signaling pathway	WP2032
Tumor suppressor activity of SMARCB1	WP4204
VEGFA-VEGFR2 signaling pathway	WP3888
Vitamin B12 metabolism	WP1533

### Sheet: Moderately_susceptible_group
Pathways	Wikipatway ID
15q13.3 copy number variation syndrome	WP4942
1q21.1 copy number variation syndrome	WP4905
3q29 copy number variation syndrome	WP4906
4-hydroxytamoxifen, dexamethasone, and retinoic acids regulation of p27 expression	WP3879
7q11.23 copy number variation syndrome	WP4932
Acute viral myocarditis	WP4298
Adipogenesis	WP236
AGE/RAGE pathway	WP2324
ALA oxylipin metabolism	WP5136
Alpha 6 beta 4 signaling pathway	WP244
Alstrom syndrome	WP5202
Alzheimer's disease	WP5124
Alzheimer's disease and miRNA effects	WP2059
AMP-activated protein kinase (AMPK) signaling	WP1403
Amplification and expansion of oncogenic pathways as metastatic traits	WP3678
Amyotrophic lateral sclerosis (ALS)	WP2447
Androgen receptor signaling pathway	WP138
Angiogenesis	WP1539
Angiopoietin-like protein 8 regulatory pathway	WP3915
Angiotensin II receptor type 1 pathway	WP5036
ApoE and miR-146 in inflammation and atherosclerosis	WP3926
Apoptosis	WP254
Apoptosis modulation and signaling	WP1772
Apoptosis modulation by HSP70	WP384
Apoptosis-related network due to altered Notch3 in ovarian cancer	WP2864
Arrhythmogenic right ventricular cardiomyopathy	WP2118
ATM signaling in development and disease	WP3878
ATM signaling pathway	WP2516
B cell receptor signaling pathway	WP23
BDNF-TrkB signaling	WP3676
BMP2-WNT4-FOXO1 pathway in primary endometrial stromal cell differentiation	WP3876
Brain-derived neurotrophic factor (BDNF) signaling pathway	WP2380
Breast cancer pathway	WP4262
Burn wound healing	WP5055
Butyrate-induced histone acetylation	WP2366
Calcium regulation in cardiac cells	WP536
Caloric restriction and aging	WP4191
CAMKK2 pathway	WP4874
Canonical and non-canonical Notch signaling	WP3845
Cardiac hypertrophic response	WP2795
CCL18 signaling pathway	WP5097
Cell cycle	WP179
Cell migration and invasion through p75NTR	WP4561
Chemokine signaling pathway	WP3929
Chromosomal and microsatellite instability in colorectal cancer	WP4216
Ciliary landscape	WP4352
Circadian rhythm genes	WP3594
Clear cell renal cell carcinoma pathways	WP4018
Clock-controlled autophagy in bone metabolism	WP5205
Common pathways underlying drug addiction	WP2636
Complement system	WP2806
Complement system in neuronal development and plasticity	WP5090
Congenital generalized lipodystrophy (CGL)	WP5101
Copper homeostasis	WP3286
Corticotropin-releasing hormone signaling pathway	WP2355
Cytokines and inflammatory response	WP530
DDX1 as a regulatory component of the Drosha microprocessor	WP2942
Development of ureteric collection system	WP5053
Differentiation of white and brown adipocyte	WP2895
DNA damage response	WP707
DNA damage response (only ATM dependent)	WP710
DNA IR-damage and cellular response via ATR	WP4016
DNA IR-double strand breaks and cellular response via ATM	WP3959
DNA repair pathways, full network	WP4946
Dravet syndrome	WP5200
DYRK1A	WP5180
Ebola virus infection in host	WP4217
Ectoderm differentiation	WP2858
EGF/EGFR signaling pathway	WP437
EGFR tyrosine kinase inhibitor resistance	WP4806
Eicosanoid metabolism via lipooxygenases (LOX)	WP4721
Eicosanoid synthesis	WP167
Embryonic stem cell pluripotency pathways	WP3931
Endochondral ossification	WP474
Endochondral ossification with skeletal dysplasias	WP4808
Endoderm differentiation	WP2853
Endometrial cancer	WP4155
Endoplasmic reticulum stress response in coronavirus infection	WP4861
Energy metabolism	WP1541
Epithelial to mesenchymal transition in colorectal cancer	WP4239
EPO receptor signaling	WP581
ErbB signaling pathway	WP673
ERK pathway in Huntington's disease	WP3853
Estrogen signaling pathway	WP712
Extracellular vesicle-mediated signaling in recipient cells	WP2870
Extrafollicular B cell activation by SARS-CoV-2	WP5218
Factors and pathways affecting insulin-like growth factor (IGF1)-Akt signaling	WP3850
Familial hyperlipidemia type 3	WP5110
Familial partial lipodystrophy (FPLD)	WP5102
Fas ligand pathway and stress induction of heat shock proteins	WP314
FBXL10 enhancement of MAP/ERK signaling in diffuse large B-cell lymphoma	WP4553
Fibrin complement receptor 3 signaling pathway	WP4136
Focal adhesion	WP306
Focal adhesion: PI3K-Akt-mTOR-signaling pathway	WP3932
Folate-alcohol and cancer pathway hypotheses	WP1589
Follicle stimulating hormone (FSH) signaling pathway	WP2035
Fragile X syndrome	WP4549
G1 to S cell cycle control	WP45
Galanin receptor pathway	WP4970
Gastric cancer network 2	WP2363
Gastrin signaling pathway	WP4659
GDNF/RET signaling axis	WP4830
Genes controlling nephrogenesis	WP4823
Glioblastoma signaling pathways	WP2261
Glucocorticoid receptor pathway	WP2880
GPCRs, class C metabotropic glutamate, pheromone	WP501
GPR143 in melanocytes and retinal pigment epithelium cells	WP4941
H19 action Rb-E2F1 signaling and CDK-Beta-catenin activity	WP3969
Hair follicle development: cytodifferentiation - part 3 of 3	WP2840
Hair follicle development: organogenesis - part 2 of 3	WP2839
Head and neck squamous cell carcinoma	WP4674
Heart development	WP1591
Hedgehog signaling pathway	WP4249
Hematopoietic stem cell gene regulation by GABP alpha/beta complex	WP3657
Hepatitis B infection	WP4666
Hepatitis C and hepatocellular carcinoma	WP3646
Hippo signaling regulation pathways	WP4540
Hippo-Merlin signaling dysregulation	WP4541
Homologous recombination	WP186
Host-pathogen interaction of human coronaviruses - apoptosis	WP4864
IL-1 signaling pathway	WP195
IL-17 signaling pathway	WP2112
IL-18 signaling pathway	WP4754
IL-2 signaling pathway	WP49
IL-3 signaling pathway	WP286
IL-4 signaling pathway	WP395
IL-5 signaling pathway	WP127
IL-7 signaling pathway	WP205
IL6 signaling pathway	WP364
Imatinib and chronic myeloid leukemia	WP3640
Inflammatory response pathway	WP453
Influence of laminopathies on Wnt signaling	WP4844
Initiation of transcription and translation elongation at the HIV-1 LTR	WP3414
Insulin signaling	WP481
Integrated cancer pathway	WP1971
Integrin-mediated cell adhesion	WP185
Interferon type I signaling pathways	WP585
Interleukin-11 signaling pathway	WP2332
Joubert syndrome	WP4656
Kallmann syndrome	WP5074
Kisspeptin/kisspeptin receptor system in the ovary	WP4871
Kit receptor signaling pathway	WP304
Leptin signaling pathway	WP2034
Leptin-insulin signaling overlap	WP3935
Leukotriene metabolic pathway	WP5171
Linoleic acid oxylipin metabolism	WP5137
Lipid metabolism in senescent cells	WP5149
Lipid metabolism pathway	WP3965
Lipid particles composition	WP3601
lncRNA in canonical Wnt signaling and colorectal cancer	WP4258
Male infertility	WP4673
Malignant pleural mesothelioma	WP5087
Mammalian disorder of sexual development	WP4842
Mammary gland development pathway - Embryonic development (Stage 1 of 4)	WP2813
Mammary gland development pathway - Pregnancy and lactation (Stage 3 of 4)	WP2817
MAP3K1 role in promoting and blocking gonadal determination	WP4872
MAPK signaling pathway	WP382
mBDNF and proBDNF regulation of GABA neurotransmission	WP4829
Measles virus infection	WP4630
Mechanoregulation and pathology of YAP/TAZ via Hippo and non-Hippo mechanisms	WP4534
MECP2 and associated Rett syndrome	WP3584
Melanoma	WP4685
Melatonin metabolism and effects	WP3298
MET in type 1 papillary renal cell carcinoma	WP4205
Metabolic pathway of LDL, HDL and TG, including diseases	WP4522
Metabolism of alpha-linolenic acid	WP4586
MFAP5 effect on permeability and motility of endothelial cells via cytoskeleton rearrangement	WP4560
MFAP5-mediated ovarian cancer cell motility and invasiveness	WP3301
MicroRNAs in cardiomyocyte hypertrophy	WP1544
Microtubule cytoskeleton regulation	WP2038
miR-509-3p alteration of YAP1/ECM axis	WP3967
miRNA regulation of DNA damage response	WP1530
miRNA regulation of p53 pathway in prostate cancer	WP3982
miRNA regulation of prostate cancer signaling pathways	WP3981
miRNAs involved in DNA damage response	WP1545
Mitochondrial gene expression	WP391
Modulation of PI3K-Akt-mTOR signaling by bioactive sphingolipids	WP5192
Modulators of TCR signaling and T cell activation	WP5072
mRNA processing	WP411
mRNA, protein, and metabolite inducation pathway by cyclosporin A	WP3953
Myometrial relaxation and contraction pathways	WP289
Nanomaterial induced apoptosis	WP2507
Nanoparticle-mediated activation of receptor signaling	WP2643
ncRNAs involved in Wnt signaling in hepatocellular carcinoma	WP4336
Neovascularisation processes	WP4331
Nephrogenesis	WP5052
Nephrotic syndrome	WP4758
Netrin-UNC5B signaling pathway	WP4747
Network map of SARS-CoV-2 signaling pathway	WP5115
Neural crest cell migration during development	WP4564
Neural crest cell migration in cancer	WP4565
Neural crest differentiation	WP2064
Neuroinflammation and glutamatergic signaling	WP5083
Nicotine effect on chromaffin cells	WP1603
NIPBL role in DNA damage - Cornelia de Lange syndrome	WP5119
NO/cGMP/PKG mediated neuroprotection	WP4008
Non-genomic actions of 1,25 dihydroxyvitamin D3	WP4341
Non-small cell lung cancer	WP4255
Nonalcoholic fatty liver disease	WP4396
Notch signaling	WP268
Notch signaling pathway	WP61
NOTCH1 regulation of endothelial cell calcification	WP3413
Novel intracellular components of RIG-I-like receptor (RLR) pathway	WP3865
NRP1-triggered signaling pathways in pancreatic cancer	WP5144
Nuclear receptors meta-pathway	WP2882
Nucleotide excision repair in xeroderma pigmentosum	WP5114
Oncostatin M signaling pathway	WP2374
Orexin receptor pathway	WP5094
Osteoblast differentiation and related diseases	WP4787
Osteoblast signaling	WP322
OSX and miRNAs in tooth development	WP3971
Ovarian infertility	WP34
Overlap between signal transduction pathways contributing to LMNA laminopathies	WP4879
Oxidative damage response	WP3941
p38 MAPK signaling pathway	WP400
p53 transcriptional gene network	WP4963
Pancreatic adenocarcinoma pathway	WP4263
Pathogenesis of SARS-CoV-2 mediated by nsp9-nsp10 complex	WP4884
Pathogenic Escherichia coli infection	WP2272
Pathways affected in adenoid cystic carcinoma	WP3651
Perturbations to host-cell autophagy, induced by SARS-CoV-2 proteins	WP4936
Phosphodiesterases in neuronal function	WP4222
Photodynamic therapy-induced AP-1 survival signaling	WP3611
Photodynamic therapy-induced HIF-1 survival signaling	WP3614
Photodynamic therapy-induced NF-kB survival signaling	WP3617
Photodynamic therapy-induced unfolded protein response	WP3613
Physico-chemical features and toxicity-associated pathways	WP3680
PI3K-Akt signaling pathway	WP4172
PI3K-AKT-mTOR signaling pathway and therapeutic opportunities	WP3844
PI3K/AKT/mTOR - vitamin D3 signaling	WP4141
Pluripotent stem cell differentiation pathway	WP2848
Primary focal segmental glomerulosclerosis (FSGS)	WP2572
Prion disease pathway	WP3995
Pro-survival signaling of neuroprotectin D1	WP5182
Prolactin signaling pathway	WP2037
Prostaglandin and leukotriene metabolism in senescence	WP5122
Proximal tubule transport	WP4917
PTF1A related regulatory pathway	WP4147
RAC1/PAK1/p38/MMP2 pathway	WP3303
RANKL/RANK signaling pathway	WP2018
Ras signaling	WP4223
Regucalcin in proximal tubule epithelial kidney cells	WP4838
Regulation of actin cytoskeleton	WP51
Regulation of apoptosis by parathyroid hormone-related protein	WP3872
Regulation of Wnt / B-catenin signaling by small molecule compounds	WP3664
Regulatory circuits of the STAT3 signaling pathway	WP4538
Relationship between inflammation, COX-2 and EGFR	WP4483
Renin-angiotensin-aldosterone system (RAAS)	WP4756
Resistin as a regulator of inflammation	WP4481
Resolvin E1 and resolvin D1 signaling pathways promoting inflammation resolution	WP5191
Retinoblastoma gene in cancer	WP2446
Roles of ceramides in the development of insulin resistance	WP5181
S1P receptor signal transduction	WP26
Selective expression of chemokine receptors during T-cell polarization	WP4494
Selenium micronutrient network	WP15
Serotonin HTR1 group and FOS pathway	WP722
Serotonin receptor 4/6/7 and NR3C signaling	WP734
Small cell lung cancer	WP4658
SMC1/SMC3 role in DNA damage - Cornelia de Lange Syndrome	WP5118
Somatroph axis (GH) and its relationship to dietary restriction and aging	WP4186
Spinal cord injury	WP2431
Statin inhibition of cholesterol production	WP430
Sterol regulatory element-binding proteins (SREBP) signaling	WP1982
Striated muscle contraction pathway	WP383
Sudden infant death syndrome (SIDS) susceptibility pathways	WP706
Synaptic signaling pathways associated with autism spectrum disorder	WP4539
T cell receptor and co-stimulatory signaling	WP2583
T-cell activation SARS-CoV-2	WP5098
T-cell antigen receptor (TCR) pathway during Staphylococcus aureus infection	WP3863
T-cell receptor signaling pathway	WP69
Target of rapamycin (TOR) signaling	WP1471
TGF-beta receptor signaling	WP560
TGF-beta receptor signaling in skeletal dysplasias	WP4816
TGF-beta signaling in thyroid cells for epithelial-mesenchymal transition	WP3859
TGF-beta signaling pathway	WP366
Th17 cell differentiation pathway	WP5130
Thermogenesis	WP4321
Thymic stromal lymphopoietin (TSLP) signaling pathway	WP2203
Thyroid hormones production and peripheral downstream signaling effects	WP4746
Thyroid stimulating hormone (TSH) signaling pathway	WP2032
TNF-alpha signaling pathway	WP231
TNF-related weak inducer of apoptosis (TWEAK) signaling pathway	WP2036
Toll-like receptor signaling pathway	WP75
TP53 network	WP1742
Transcription factor regulation in adipogenesis	WP3599
Transcription factors regulate miRNAs related to cardiac hypertrophy	WP1559
Transcriptional cascade regulating adipogenesis	WP4211
Translation inhibitors in chronically activated PDGFRA cells	WP4566
Type 2 papillary renal cell carcinoma	WP4241
Type I collagen synthesis in the context of osteogenesis imperfecta	WP4786
TYROBP causal network in microglia	WP3945
Unfolded protein response	WP4925
Vasopressin-regulated water reabsorption	WP5085
VEGFA-VEGFR2 signaling pathway	WP3888
Vitamin B12 metabolism	WP1533
Vitamin D receptor pathway	WP2877
Vitamin D-sensitive calcium signaling in depression	WP4698
White fat cell differentiation	WP4149
Wnt signaling	WP428
Wnt signaling in kidney disease	WP4150
Wnt signaling pathway	WP363
Wnt signaling pathway and pluripotency	WP399
Wnt/beta-catenin signaling pathway in leukemia	WP3658

### Sheet: Less_susceptible_group
Pathways	Wikipatway ID
22q11.2 copy number variation syndrome	WP4657
Activation of NLRP3 inflammasome by SARS-CoV-2	WP4876
Acute viral myocarditis	WP4298
AGE/RAGE pathway	WP2324
Allograft rejection	WP2328
Alzheimer's disease	WP5124
Alzheimer's disease and miRNA effects	WP2059
Amyotrophic lateral sclerosis (ALS)	WP2447
Apoptosis	WP254
Apoptosis modulation and signaling	WP1772
Apoptosis modulation by HSP70	WP384
Apoptosis-related network due to altered Notch3 in ovarian cancer	WP2864
Aryl hydrocarbon receptor pathway	WP2873
ATM signaling pathway	WP2516
B cell receptor signaling pathway	WP23
Bladder cancer	WP2828
Brain-derived neurotrophic factor (BDNF) signaling pathway	WP2380
Breast cancer pathway	WP4262
Burn wound healing	WP5055
Calcium regulation in cardiac cells	WP536
Cell cycle	WP179
Chemokine signaling pathway	WP3929
Chromosomal and microsatellite instability in colorectal cancer	WP4216
Complement system in neuronal development and plasticity	WP5090
Conversion of angiotensinogen to angiotensin II	WP4818
Corticotropin-releasing hormone signaling pathway	WP2355
Cytosolic DNA-sensing pathway	WP4655
DNA damage response	WP707
DNA damage response (only ATM dependent)	WP710
DNA IR-double strand breaks and cellular response via ATM	WP3959
DYRK1A	WP5180
EGF/EGFR signaling pathway	WP437
EGFR tyrosine kinase inhibitor resistance	WP4806
Endoderm differentiation	WP2853
Endometrial cancer	WP4155
ErbB signaling pathway	WP673
Fas ligand pathway and stress induction of heat shock proteins	WP314
Focal adhesion	WP306
Focal adhesion: PI3K-Akt-mTOR-signaling pathway	WP3932
Fragile X syndrome	WP4549
Gastrin signaling pathway	WP4659
Glucocorticoid receptor pathway	WP2880
GPR143 in melanocytes and retinal pigment epithelium cells	WP4941
Head and neck squamous cell carcinoma	WP4674
Hedgehog signaling pathway	WP4249
Hepatitis B infection	WP4666
Hepatitis C and hepatocellular carcinoma	WP3646
Hepatocyte growth factor receptor signaling	WP313
Host-pathogen interaction of human coronaviruses - apoptosis	WP4864
IL-18 signaling pathway	WP4754
IL-2 signaling pathway	WP49
IL-3 signaling pathway	WP286
IL-4 signaling pathway	WP395
IL-7 signaling pathway	WP205
IL6 signaling pathway	WP364
Imatinib and chronic myeloid leukemia	WP3640
Integrated cancer pathway	WP1971
Interferon type I signaling pathways	WP585
Intracellular trafficking proteins involved in CMT neuropathy	WP4856
Kisspeptin/kisspeptin receptor system in the ovary	WP4871
Kit receptor signaling pathway	WP304
Leptin signaling pathway	WP2034
LTF danger signal response pathway	WP4478
Male infertility	WP4673
Malignant pleural mesothelioma	WP5087
Mammary gland development pathway - Involution (Stage 4 of 4)	WP2815
MAPK signaling pathway	WP382
Measles virus infection	WP4630
Melanoma	WP4685
MET in type 1 papillary renal cell carcinoma	WP4205
Microtubule cytoskeleton regulation	WP2038
miRNA regulation of DNA damage response	WP1530
miRNA regulation of p53 pathway in prostate cancer	WP3982
miRNA regulation of prostate cancer signaling pathways	WP3981
miRNAs involved in DNA damage response	WP1545
MTHFR deficiency	WP4288
Myometrial relaxation and contraction pathways	WP289
Nanomaterial induced apoptosis	WP2507
Nanomaterial-induced inflammasome activation	WP3890
Network map of SARS-CoV-2 signaling pathway	WP5115
NO/cGMP/PKG mediated neuroprotection	WP4008
Non-small cell lung cancer	WP4255
Nonalcoholic fatty liver disease	WP4396
Novel intracellular components of RIG-I-like receptor (RLR) pathway	WP3865
NRF2 pathway	WP2884
Nuclear receptors meta-pathway	WP2882
Nucleotide-binding oligomerization domain (NOD) pathway	WP1433
Overview of nanoparticle effects	WP3287
Oxidative damage response	WP3941
p53 transcriptional gene network	WP4963
Pancreatic adenocarcinoma pathway	WP4263
Parkin-ubiquitin proteasomal system pathway	WP2359
Parkinson's disease pathway	WP2371
Pathogenic Escherichia coli infection	WP2272
Peroxiredoxin 2 induced ovarian failure	WP4873
Photodynamic therapy-induced AP-1 survival signaling	WP3611
Photodynamic therapy-induced HIF-1 survival signaling	WP3614
Photodynamic therapy-induced NF-kB survival signaling	WP3617
PI3K-Akt signaling pathway	WP4172
PI3K-AKT-mTOR signaling pathway and therapeutic opportunities	WP3844
Pro-survival signaling of neuroprotectin D1	WP5182
Prolactin signaling pathway	WP2037
Prostaglandin signaling	WP5088
RAC1/PAK1/p38/MMP2 pathway	WP3303
Ras signaling	WP4223
Regucalcin in proximal tubule epithelial kidney cells	WP4838
Regulation of apoptosis by parathyroid hormone-related protein	WP3872
Retinoblastoma gene in cancer	WP2446
Small cell lung cancer	WP4658
Supression of HMGB1 mediated inflammation by THBD	WP4479
Synaptic vesicle pathway	WP2267
T-cell activation SARS-CoV-2	WP5098
T-cell receptor signaling pathway	WP69
TGF-beta signaling pathway	WP366
Thyroid hormones production and peripheral downstream signaling effects	WP4746
TNF-alpha signaling pathway	WP231
TNF-related weak inducer of apoptosis (TWEAK) signaling pathway	WP2036
TP53 network	WP1742
Unfolded protein response	WP4925
VEGFA-VEGFR2 signaling pathway	WP3888

### Sheet: common_pathways
Wikipatway ID
WP4262
WP5055
WP179
WP5090
WP707
WP5180
WP2853
WP314
WP4674
WP4754
WP1971
WP4673
WP5087
WP4630
WP4685
WP1530
WP289
WP5115
WP4255
WP2882
WP4263
WP4172
WP2446
WP4658
WP3888
