## Supplementary_file_2 for "COMPUTATIONAL IDENTIFICATION VALIDATION AND STRUCTURAL CHARACTERIZATION OF SOME POTENTIAL CANDIDATE GENES FOR DIABETES MELLITUS"

### Sheet: UniProtKB_annotation
Sl. No.	Gene ID	Protein name	Variants	EM	XRD	NMR	Protein families
1	ABCA1	Phospholipid-transporting ATPase ABCA1	85	2	0	0	ABC transporter superfamily, ABCA family
2	ACTA1	Alpha-actin-1	3	0	3	0	Actin family
3	ALB	Fas-binding factor 1	65	0	0	0
4	C1QBP	Complement component 1 Q subcomponent-binding protein	186	0	3	0	MAM33 family
5	CDK4	Cyclin-dependent kinase 4	24	4	9	0	Protein kinase superfamily, CMGC Ser/Thr protein kinase family
6	CLU	Clusterin	317	0	0	0	Clusterin family
7	ACACB	Acetyl-CoA carboxylase 2	193	0	9	2
8	ACTG1	Actin, cytoplasmic 2 (Gamma-actin)	70	4	4	0	Actin family
9	ACTN2	Alpha-actinin-2	9	0	11	1	Alpha-actinin family
10	ACTN4	Alpha-actinin-4	59	0	4	1	Alpha-actinin family
11	ADARB1	Double-stranded RNA-specific editase 1	127	0	8	0
12	AKT1	RAC-alpha serine/threonine-protein kinase	17	0	35	0	Protein kinase superfamily, AGC Ser/Thr protein kinase family
13	ALOX5	Polyunsaturated fatty acid 5-lipoxygenase	254	0	6	0	Lipoxygenase family
14	APOE	Apolipoprotein E	21	0	15	5	Apolipoprotein A1/A4/E family
15	AQP1	Aquaporin-1	38	0	4	1	MIP/aquaporin (TC 1.A.8) family
16	ARRB2	Beta-arrestin-2	0	0	0	0	Arrestin family
17	ATF4	Cyclic AMP-dependent transcription factor ATF-4	22	0	1	0	BZIP family
18	ATM	Serine-protein kinase ATM	23	7	0	1	PI3/PI4-kinase family, ATM subfamily
19	ATP6AP1	V-type proton ATPase subunit S1	144	4	0	0	Vacuolar ATPase subunit S1 family
20	BARD1	BRCA1-associated RING domain protein 1	24	4	5	1
21	BCL6	B-cell lymphoma 6 protein	252	1	59	4
22	BID	BH3-interacting domain death agonist	10	0	9	5
23	BIRC3	Baculoviral IAP repeat-containing protein 3	260	0	6	0	IAP family
24	BRCA1	Breast cancer type 1 susceptibility protein	4	3	25	2
25	CACNA1C	Voltage-dependent L-type calcium channel subunit alpha-1C	28	0	15	2	Calcium channel alpha-1 subunit (TC 1.A.1.11) family
26	CALR	Calreticulin	0	1	6	0	Calreticulin family
27	CASR	Extracellular calcium-sensing receptor	11	13	4	0	G-protein coupled receptor 3 family
28	CAV1	Caveolin-1	132	0	0	0	Caveolin family
29	CAV3	Caveolin-3 (M-caveolin)	14	0	0	0	Caveolin family
30	CD4	T-cell surface glycoprotein CD4	191	21	49	3
31	CD44	CD44 antigen	46	0	4	2
32	CD47	Leukocyte surface antigen CD47	0	0	10	0
33	CDH13	Cadherin-13	65	0	0	1
34	CDH5	Cadherin-5	503	0	0	0
35	CEBPA	CCAAT/enhancer-binding protein alpha	84	0	1	0	BZIP family, C/EBP subfamily
36	COL1A1	Alpha-1 type I collagen	22	2	10	1	Fibrillar collagen family
37	CREB1	Cyclic AMP-responsive element-binding protein 1	102	0	2	1	BZIP family
38	CREBBP	CREB-binding protein	503	0	88	19
39	CSF1R	Macrophage colony-stimulating factor 1 receptor	32	0	22	0	Protein kinase superfamily, Tyr protein kinase family
40	CTNNB1	Catenin beta-1	23	0	28	1	Beta-catenin family
41	DAXX	Death domain-associated protein 6	0	0	11	3	DAXX family
42	DDX3X	ATP-dependent RNA helicase DDX3X	214	0	13	0	DEAD box helicase family, DDX3/DED1 subfamily
43	DHX9	DEAH box protein 9	894	0	3	0	DEAD box helicase family, DEAH subfamily
44	GADD45A	Growth arrest and DNA damage-inducible protein GADD45 alpha	0	0	0	1	GADD45 family
45	JAG1	Protein jagged-1	22	0	6	1
46	ABL1	Tyrosine-protein kinase ABL1	47	0	61	9	Protein kinase superfamily, Tyr protein kinase family
47	ACVR1	Activin receptor type-1	15	0	73	0	Protein kinase superfamily, TKL Ser/Thr protein kinase family
48	ADCYAP1	Pituitary adenylate cyclase-activating polypeptide	54	4	0	3	Glucagon family
49	ADORA1	Adenosine receptor A1	43	3	2	0	G-protein coupled receptor 1 family
50	AGER	Advanced glycosylation end product-specific receptor	82	0	21	9
51	AGRP	Agouti-related protein	67	0	0	2
52	APAF1	Apoptotic protease-activating factor 1	0	4	7	2
53	APBB1	Amyloid beta precursor protein binding family B member 1	327	0	10	1
54	APLNR	Apelin receptor	300	0	2	4	G-protein coupled receptor 1 family
55	ARNTL	Aryl hydrocarbon receptor nuclear translocator-like protein 1	0	0	1	0
56	ARRB1	Beta-arrestin-1	0	3	1	0	Arrestin family
57	BAD	Bcl2-associated agonist of cell death	107	0	1	1	Bcl-2 family
58	BAX	Apoptosis regulator BAX	11	0	24	5	Bcl-2 family
59	BIRC2	Baculoviral IAP repeat-containing protein 2	453	0	21	2	IAP family
60	BNIP3	BCL2/adenovirus E1B 19 kDa protein-interacting protein 3	0	0	0	3	NIP3 family
61	BNIP3L	BCL2/adenovirus E1B 19 kDa protein-interacting protein 3-like	0	0	0	0	NIP3 family
62	CASP1	Caspase-1	15	2	36	0	Peptidase C14A family
63	CASP10	Caspase-10	14	0	0	0	Peptidase C14A family
64	CASP2	Caspase-2	105	0	15	0	Peptidase C14A family
65	CASP4	Caspase-4	47	0	2	0	Peptidase C14A family
66	CASP9	Caspase-9	28	2	8	0	Peptidase C14A family
67	CRKL	Crk-like protein	0	0	2	4	CRK family
68	CTSD	Cathepsin D	58	0	6	0	Peptidase A1 family
69	DAB2	Disabled homolog 2	586	0	2	1
70	DAD1	Dolichyl-diphosphooligosaccharide--protein glycosyltransferase subunit DAD1	83	2	0	0	DAD/OST2 family
71	DAG1	Dystrophin-associated glycoprotein 1	14	0	6	1
72	DAPK3	Death-associated protein kinase 3	112	0	7	0	Protein kinase superfamily, CAMK Ser/Thr protein kinase family
73	DFFA	DNA fragmentation factor subunit alpha	0	0	0	3
74	DNM2	Dynamin-2	263	0	0	1	TRAFAC class dynamin-like GTPase superfamily
75	FASLG	Fas antigen ligand	189	0	3	0	Tumor necrosis factor family
76	FOXL2	Forkhead box protein L2	58	0	0	0
77	KRIT1	Krev interaction trapped protein 1	97	0	11	0
