## Supplementary_file_3 for "COMPUTATIONAL IDENTIFICATION VALIDATION AND STRUCTURAL CHARACTERIZATION OF SOME POTENTIAL CANDIDATE GENES FOR DIABETES MELLITUS"

### Sheet: Selection_for_modelling
Sl. No	Gene ID	Protein families
1	ABCA1	ABC transporter superfamily, ABCA family
2	ACTA1	Actin family
3	ACTG1	Actin family
4	ACTN2	Alpha-actinin family
5	ACTN4	Alpha-actinin family
6	APOE	Apolipoprotein A1/A4/E family
7	ARRB2	Arrestin family
8	ARRB1	Arrestin family
9	BAD	Bcl-2 family
10	BAX	Bcl-2 family
11	CTNNB1	Beta-catenin family
12	ATF4	BZIP family
13	CREB1	BZIP family
14	CEBPA	BZIP family, C/EBP subfamily
15	CACNA1C	Calcium channel alpha-1 subunit (TC 1.A.1.11) family
16	CALR	Calreticulin family
17	CAV1	Caveolin family
18	CAV3	Caveolin family
19	CLU	Clusterin family
20	CRKL	CRK family
21	DAD1	DAD/OST2 family
22	DAXX	DAXX family
23	DDX3X	DEAD box helicase family, DDX3/DED1 subfamily
24	DHX9	DEAD box helicase family, DEAH subfamily
25	COL1A1	Fibrillar collagen family
26	ADORA1	G-protein coupled receptor 1 family
27	APLNR	G-protein coupled receptor 1 family
28	CASR	G-protein coupled receptor 3 family
29	GADD45A	GADD45 family
30	ADCYAP1	Glucagon family
31	BIRC3	IAP family
32	BIRC2	IAP family
33	ALOX5	Lipoxygenase family
34	C1QBP	MAM33 family
35	AQP1	MIP/aquaporin (TC 1.A.8) family
36	BNIP3	NIP3 family
37	BNIP3L	NIP3 family
38	CTSD	Peptidase A1 family
39	CASP1	Peptidase C14A family
40	CASP10	Peptidase C14A family
41	CASP2	Peptidase C14A family
42	CASP4	Peptidase C14A family
43	CASP9	Peptidase C14A family
44	ATM	PI3/PI4-kinase family, ATM subfamily
45	AKT1	Protein kinase superfamily, AGC Ser/Thr protein kinase family
46	DAPK3	Protein kinase superfamily, CAMK Ser/Thr protein kinase family
47	CDK4	Protein kinase superfamily, CMGC Ser/Thr protein kinase family
48	ACVR1	Protein kinase superfamily, TKL Ser/Thr protein kinase family
49	CSF1R	Protein kinase superfamily, Tyr protein kinase family
50	ABL1	Protein kinase superfamily, Tyr protein kinase family
51	DNM2	TRAFAC class dynamin-like GTPase superfamily
52	FASLG	Tumor necrosis factor family
53	ATP6AP1	Vacuolar ATPase subunit S1 family
54	ALB
55	ACACB
56	ADARB1
57	BARD1
58	BCL6
59	BID
60	BRCA1
61	CD4
62	CD44
63	CD47
64	CDH13
65	CDH5
66	CREBBP
67	JAG1
68	AGER
69	AGRP
70	APAF1
71	APBB1
72	ARNTL
73	DAB2
74	DAG1
75	DFFA
76	FOXL2
77	KRIT1

### Sheet: Molecular_modelling
Sl. No.	Protein_name	Sequence_length	Molecular_mass in Dalton	Methods_of_modelling	Template_PDB_ID	Template_resolution_in_Å	Modelling_score	Allowed_region (ABL%)
1	ACACB	2458	80763	I-tasser threading
2	ADARB1	741	276541	Modeller homology	6VFF	2.8	49514.93(DOPE)	73
3	AGER	404	42803	Modeller homology	4LP5	3.8	-29121.36914(DOPE)	89.1
4	AGRP	132	14440	I-tasser threading
5	ALB	1133	125446	I-tasser threading
6	APAF1	1248	141840	Modeller homology	5JUY	4.1	-125928.17969(DOPE)	89.2
7	APBB1	710	77244	Modeller homology	3DXC	2.1	-34012.71875(DOPE)	87.1
8	ARNTL	331	36522	Modeller homology	5VOL	1.98	-36494.98047(DOPE)	74.2
9	ARRB2	626	68762	Modeller homology	6TKO	3.3	-37856.97656 (DOPE)	93.8
10	BARD1	736	84348	Modeller homology	7LYC	2.94	-37588.98828(DOPE)	78.4
11	BCL6	219	23930	Modeller homology	6XMX	3.7	-39992.03125(DOPE)	78.9
12	BID	458	51111	Modeller homology	2BID		-18088.69531(DOPE)	87
13	BNIP3L	742	81538	I-tasser threading
14	BRCA1	409	46106	I-tasser threading
15	CASP10	784	87528	Modeller homology	2K7Z		-34683.39844 (DOPE)	74.6
16	CAV1	1863	207721	Modeller homology	7SC0	3.4	-11118.63672 (DOPE)	90
17	CAV3	706	78846	Modeller homology	7SC0	3.4	-10110.48242 (DOPE)	89.9
18	CD4	713	78287	I-tasser threading
19	CD44	195	21995	I-tasser threading
20	CD47	151	17259	I-tasser threading
21	CDH13	376	38772	Modeller homology	5ERP		50067.44922(DOPE)	82.2
22	CDH5	1218	133799	Modeller homology	1Q55	30	-51048.66016 (DOPE)	78.7
23	CREBBP	770	82448	I-tasser threading
24	DAB2	178	20472	I-tasser threading
25	DAG1	323	35214	I-tasser threading
26	DFFA	895	97441	I-tasser threading
27	FOXL2	2442	265351	Modeller homology	5A5U	9	-16483.19922 (DOPE)	77.6
28	JAG1	521	58951	Modeller homology	4CBZ	2.5	-69969.38281(DOPE)	73.3
29	KRIT1	777	86648	Modeller homology	5D68	2.91	-63707.87500(DOPE)	80.3
